# Olfaction in Tephritidae: a balance between detection and discrimination

**DOI:** 10.1101/2024.03.14.584788

**Authors:** Gaëlle Ramiaranjatovo, Maud Charlery de la Masselière, Teun Dekker, Pierre-François Duyck, Sebastian Larsson Herrera, Bernard Reynaud, Vincent Jacob

**Affiliations:** CIRAD, UMR PVBMT, F-97410 St Pierre, La Réunion, France; Université de La Réunion, UMR PVBMT, F-97410 St Pierre, La Réunion, France; Chemical Ecology Unit, Department of Plant Protection Biology, Swedish University of Agricultural Sciences, Box 102, SE-230 53, Alnarp, Sweden; CIRAD, UMR PVBMT, F-98848 Nouméa, New Caledonia; IAC, Equipe ARBOREAL, BP 98857, Nouméa, New Caledonia; Hushållningssällskapet Skåne, Box 9084, 291 09 Kristianstad

**Keywords:** *Bactrocera dorsalis*, polyphagy, Fruit fly, GC-EAD, GC-MS, fruit volatile compounds

## Abstract

Phytophagous insects are capable of detecting and locating suitable hosts, which emit volatile compounds. Polyphagous species appear to have a complex olfactory strategy given that their numerous hosts have diverse emission profiles. In particular, their hosts’ volatile emissions share some of the same compounds, providing chemical bridges between them. However, the behavioural plasticity observed in insect host selection suggests that other volatiles have a complementary role. Here we explore how the specialization of polyphagous Tephritidae fruit fly in detecting and discriminating between host fruits has driven their chemical selectivity. The volatile emissions from intact or mechanically damaged fruit of 28 different species were analysed using gas chromatography-mass spectrometry and fed into a neuronal model of an olfactory system. We predicted *in silico* a functional trade-off between the two tasks, with optimal performance depending on detecting a higher proportion of shared fruit compounds, but with lower sensitivity compared to unshared compounds, or vice-versa. Using triple point electroantennography and a behavioural assay, we studied the olfactory response of Tephritidae fruit fly species that oviposit on fruit. Amplitude of the olfactory responses of eight species were negatively correlated with the compound’s degree of sharedness among fruit emissions, while response probability was previously shown to correlate positively with a similar metric. A dose-dependent switch in the fly’s preference confirmed the ecological importance of both shared and unshared fruit compounds. Thus, we propose that insect olfactory systems are chemically tuned to detect suitable hosts and accurately discriminate between them.
