## Supplemental Table 1 for "Olfaction in Tephritidae: a balance between detection and discrimination"

### Sheet: IF compounds
	Compounds	Classes	alpha-div28IF	alpha-div13IF	Cmean_valueIF
1	Acetone	Ketone	2.88339	2.15861	-0.0405526
2	Toluene	Aromatic	3.01644	2.16884	0.0640254
3	α-Thujene	terpenoid	1.87841	0.682908	0.259091
4	γ-Terpinene	terpenoid	2.50413	1.80684	0.263806
5	β-Caryophyllen	terpenoid	2.6614	1.96001	0.272836
6	α-Muurolene	terpenoid	1.7209	1.27209	0.35317
7	β-Cadinene	terpenoid	2.03188	1.2395	0.141194
8	Unknown	Unknown	2.58773	1.35178	0.163248
9	Methyl acetate	Ester	2.34222	1.64161	0.0662748
10	Methyldioxolane	Ether	3.22953	2.42737	0.0505784
11	3-Pentanone	Ketone	2.42756	1.6102	0.125669
12	2-Ethylfuran	Furanoid	2.02335	0.693147	0.115265
13	2-Hexenal, (E)-	GLV	1.22929	0	0.0290628
14	1-Hexanol	GLV	2.1471	1.02965	0.000193097
15	(E)-4-Oxohex-2-enal	GLV	2.05903	0.887694	0.136479
16	Benzaldehyde	Aldehyde	2.85246	1.96802	-0.0167629
17	3-Octenol	Alcohol	1.70021	0.450561	0.0637763
18	Benzyl alcohol	Alcohol	0.683739	0	0.00616064
19	1-Octanol	Alcohol	1.98342	1.50075	-0.0280248
20	Benzene, 1-methyl-3-(1-methylethenyl)-	terpenoid	2.1001	1.27618	0.302955
21	Ethanol	Alcohol	2.54823	2.18574	-0.111652
22	Pentane	Hydrocarbon	0.562335	0	-0.0583617
23	Carbon disulfide	Organosulfur	1.32089	0	0.0877983
24	2-Butanol	Alcohol	1.23668	0	0.0603754
25	Unknown	Unknown	1.9543	1.53435	0.0759837
26	Dipropenyl	Hydrocarbon	1.29852	0.693147	-0.183105
27	Isopentanol	Alcohol	1.45196	1.05398	-0.0179218
28	Ethyl propanoate	Ester	2.02715	1.09202	0.0339159
29	Unknown	Unknown	1.01233	0	0.0277941
30	Hexanal	GLV	2.88613	1.92948	0.0802703
31	α-Pinene	terpenoid	2.80768	1.72493	0.0920986
32	α-Methoxytoluene	Ether	0	0	-0.0887967
33	Unknown	Hydrocarbon	1.66633	0.693147	0.0283161
34	3-Carene	terpenoid	2.0416	1.60809	0.0499596
35	Unknown	terpenoid	1.85973	0.562335	0.156798
36	Unknown	Unknown	0.636514	0	0.0291581
37	E-4,8-Dimethyl-1,3,7-nonatriene	Hydrocarbon	1.91481	0.562335	-0.160268
38	3,4-Dimethyl-2,4,6-octatriene	terpenoid	2.52446	1.88704	0.379718
39	Ethyl benzoate	Ester	0.859967	0	-0.011737
40	α-Terpineol	terpenoid	1.76114	1.27118	0.0273054
41	Elemene isomer	terpenoid	0.655482	0	-0.156765
42	α-Cubebene	terpenoid	1.45046	0.683739	0.0975472
43	α-Gurjunene	terpenoid	0.801819	0.636514	0.00728818
44	α-Guaiene	terpenoid	0	0	0.00995679
45	epi-β-Caryophyllene	terpenoid	1.42413	0.562335	-0.23625
46	α-Caryophyllene	terpenoid	1.91269	1.25199	0.186589
47	cis-Calamenene	terpenoid	0	0	0.118997
48	Aciphyllene	terpenoid	0	0	0.112145
49	Unknown	terpenoid	1.58874	1.0889	0.238418
50	β-Calacorene	terpenoid	1.56266	1.0822	0.283974
51	Cadalene	terpenoid	1.27918	0.950271	0.168019
52	Isovaleryl chloride	Organohalogen	2.50969	1.53394	-0.0244469
53	1-Heptanol	Alcohol	1.30057	0.534159	-0.0217395
54	Unknown	terpenoid	1.8277	1.09669	-0.117484
55	3-Octanone	Ketone	2.03615	1.07338	0.113467
56	Unknown	Unknown	0	0	-0.141285
57	Acetol	Ketone	1.68731	1.26385	0.00184952
58	Unknown	Ester	1.4979	0.983961	0.190907
59	Unknown	terpenoid	1.18572	0.562335	0.160963
60	Unknown	Hydrocarbon	0	0	0.0392355
61	Isoterpinolene	terpenoid	2.28242	1.54167	0.185526
62	Unknown	Hydrocarbon	0	0	0.00712482
63	2,6,6-Trimethyldecane	Hydrocarbon	1.60524	0.690923	0.0576133
64	2,2,4,4,6,8,8-Heptamethylnonane	Hydrocarbon	0	0	0.0294648
65	Nonanal	Aldehyde	0	0	0.0914866
66	Tridecane	Hydrocarbon	2.65021	1.66739	0.148632
67	3,6-Dimethylundecane	Hydrocarbon	0	0	-0.177871
68	Unknown	Unknown	0	0	0.0191984
69	Unknown	Hydrocarbon	1.60742	0	-0.0971545
70	3-Ethyl-3-methyldecane	Hydrocarbon	0	0	-0.240323
71	Unknown	Hydrocarbon	0.950271	0	-0.0960235
72	Unknown	Hydrocarbon	0	0	0.0464517
73	Unknown	Hydrocarbon	0	0	-0.0311355
74	2-Cyclopropylpropane	Hydrocarbon	1.3391	0.690186	-0.0612587
75	Methyl isovalerate	Ester	0.686962	0	-0.162847
76	2-Methylbutyl acetate	Ester	1.29862	0.625491	0.0568852
77	Methyl hexoate	Ester	1.49857	1.05492	-0.00384024
78	2-Pentylfuran	Furanoid	1.36868	1.36868	0.0914212
79	4-Hexanolide	GLV	0	0	0.213201
80	Methyl octanoate	Ester	0.931033	0	0.137394
81	cis-3-Hexenyl isovalerate	Ester	0	0	0.134823
82	Unknown	Unknown	0	0	0.128934
83	1,3-Pentadiene	Hydrocarbon	1.09856	0.693094	0.115438
84	Borane-dimethylsulfide	Organosulfur	0.450561	0	0.16413
85	Butyl isocyanatoacetate	Ester	0.585953	0	0.14439
86	3-Methylfuran	Furanoid	1.37669	0.891867	0.0374215
87	Unknown	Aromatic	1.43462	0.990168	0.139997
88	(Z)-2-Octene	Hydrocarbon	1.19062	0.942949	0.143312
89	Octane	Hydrocarbon	1.80377	1.34627	0.135694
90	Decanal	Aldehyde	1.36435	1.09589	0.145424
91	Unknown	Ketone	0.856959	0	0.267637
92	2-Butenal, (2E)	Aldehyde	1.94435	0	0.10991
93	Carbon Tetrachloride	Organohalogen	1.70455	0.636514	0.0376011
94	Permethyl 99A	Hydrocarbon	1.89161	1.2296	-0.186451
95	Ethylhexanol	Alcohol	1.48782	0.529706	-0.114832
96	Unknown	terpenoid	0.796312	0.450561	-0.0885689
97	1-Octadecyne	Hydrocarbon	1.60944	0	-0.0976073
98	Dihydropseudoionone	Ketone	2.33705	1.33218	-0.0619667
99	(E)-α-Bisabolene	terpenoid	0.93477	0	-0.0741342
100	1-Penten-3-ol	Alcohol	2.29166	1.38968	0.194675
101	Pentanal	Aldehyde	2.51893	1.15588	0.101191
102	3-Pentanol	Alcohol	1.28731	0.534159	0.0729859
103	Methyl disulfide	Organosulfur	1.56915	0	0.30418
104	2-Pentanone	Ketone	1.09669	0.690923	0.0911908
105	Anisole	Ether	0.636514	0	0.379777
106	Unknown	Unknown	2.04319	1.03972	0.0440735
107	Methyl propionate	Ester	1.42789	0.485045	0.0652032
108	Methyl sulfocyanate	Amine	0	0	0.00895231
109	1-Octene	Hydrocarbon	1.38629	0.693147	-0.0339434
110	2-Heptanone	Ketone	1.27703	1.0114	0.163573
111	1-Nonene	Hydrocarbon	0.950271	0	-0.00698426
112	α-Tolunitrile	Amine	0.37677	0.37677	0.14081
113	p-Xylene	Aromatic	1.80951	0.9557	0.0525647
114	Pseudocumene	Aromatic	1.8141	0.897946	0.0992005
115	2-Butenone	Ketone	0	0	0.0605441
116	Unknown	Ester	1.52915	1.06012	0.101755
117	Z-3-Hexenol	GLV	1.53232	1.20582	0.0700689
118	o-Xylene	Aromatic	1.03073	0	-0.013521
119	Heptanal	Aldehyde	1.4377	1.00569	0.151149
120	3,3,6,6-Tetramethyl-1,4-cyclohexadiene	Hydrocarbon	0	0	0.197642
121	Ethyltoluene	Aromatic	1.00424	0.562335	0.0653375
122	p-Mentha-1,5,8-triene	terpenoid	0.936888	0.936888	0.263269
123	2-Isobutylthiazole	Amine	1.27303	0.500402	-0.107282
124	Unknown	terpenoid	0.964963	0.964963	0.16139
125	1,1-Dimethyl-3-methylene-2-vinylcyclohexane	Hydrocarbon	2.10943	1.32372	0.0295684
126	Octyl formate	Ester	1.02694	0.690923	0.00269914
127	Cosmene	Hydrocarbon	1.94858	1.30388	0.179768
128	3-Methoxyanisole	Ether	0.690186	0	-0.0562314
129	Unknown	Unknown	0.693147	0	0.0243639
130	1-Oxaspiro[4.5]dec-6-ene, 2,6,10,10-tetramethyl-	Ether	0.689009	0	-0.00704561
131	α-Cedrene	terpenoid	0.693147	0	-0.0725919
132	Isocaryophillene	terpenoid	1.98587	1.35924	0.00643476
133	4-epi-α-Acoradiene	terpenoid	0.450561	0	0.152915
134	α-Curcumene	Aromatic	0.59827	0	-0.0590393
135	2-Isopropenyl-4a,8-dimethyl-1,2,3,4,4a,5,6,7-octahydronaphthalene	terpenoid	1.10764	0	0.206321
136	β-Sesquiphellandrene	terpenoid	0.636514	0	0.148917
137	Hexadecane	Hydrocarbon	1.55958	0	0.0277962
138	Unknown	terpenoid	0.636514	0	0.111177
139	2-Methyloctadecane	Hydrocarbon	1.32372	0.690923	0.111484
140	Unknown	Unknown	0.534159	0	0.172463
141	Methyl (E)-2-butenoate	Ester	0.500402	0	-0.0675002
142	Unknown	Alcohol	1.20582	1.0606	0.331921
143	Methyl valerate	Ester	0	0	0.106994
144	3,4-Dimethylthiophene	Organosulfur	0	0	0.209506
145	Unknown	Aldehyde	1.2386	0.690923	0.206158
146	Methyl hexanoate	Ester	1.09267	0.693147	0.194159
147	Unknown	terpenoid	1.05124	0	0.257426
148	(+)-4-Carene	terpenoid	0.693147	0	-0.0907933
149	Methyl heptanoate	Ester	0.562335	0	0.0973125
150	Hemellitol	Aromatic	0.693147	0	-0.0106435
151	Melonol	Alcohol	0	0	0.100789
152	Methyl benzoate	Ester	0.848686	0.636514	-0.125108
153	Nonanoic acid	Carboxylic acid	0.500402	0	-0.0166051
154	Megastigma-7(E),9,13-triene	Hydrocarbon	0	0	0.0423155
155	1-Tridecene	Hydrocarbon	0.562335	0	0.0540722
156	(4E)-3-Methyl-4-decenoic acid	Carboxylic acid	0.410116	0	0.15116
157	Unknown	Unknown	0	0	-0.00721119
158	2,4a-Epidioxy-5,6,7,8-tetrahydro-2,5,5,8a-tetramethyl-2H-1-benzopyran	Unknown	0	0	0.260115
159	Megastigma-4,6(Z),8(E)-triene	Hydrocarbon	0.410116	0	0.0520807
160	β Ionol	Alcohol	0	0	0.344878
161	Unknown	Unknown	0.562335	0	0.0540401
162	Tridecanal	Aldehyde	0.450561	0	0.0394438
163	Tetradecanal	Aldehyde	0	0	0.0774177
164	Heneicosane	Hydrocarbon	0.636514	0	0.281231
165	Unknown	Hydrocarbon	1.03972	0	0.0685701
166	Unknown	Unknown	1.09861	0	0.0349761
167	Unknown	Alcohol	0	0	-0.0937852
168	3-Methylhexanal	GLV	1.09669	0	0.116506
169	trans-α-Bergamotene	terpenoid	1.09669	0	0.000375712
170	2,4-Dimethylhexane	Hydrocarbon	0.693147	0	0.119413
171	Propyl propanoate	Ester	0	0	0.166796
172	Butyl acetate	Ester	0.65811	0	0.160982
173	2,4-Dimethyl-1-heptene	Hydrocarbon	0	0	-0.0744289
174	1-Methoxy-2-propyl acetate	Ester	0	0	0.0800624
175	4-Methylene-5-hexenal	Aldehyde	0	0	-0.0157093
176	Methyl sulfone	Organosulfur	0	0	0.107162
177	1-Methylcyclohexanol	GLV	0.936888	0.661563	-0.103537
178	2,2,7,7-Tetramethyloctane	Hydrocarbon	0	0	0.180604
179	α-Terpinene	terpenoid	1.10764	0.562335	0.213593
180	2,2,4,4,-Tetramethyloctane	Hydrocarbon	0	0	0.103694
181	Unknown	Hydrocarbon	0	0	-0.166532
182	Unknown	Hydrocarbon	0	0	-0.136817
183	Unknown	Unknown	1.03972	1.03972	0.217176
184	Unknown	Unknown	0.693147	0	-0.00860555
185	2,3,6,7-Tetramethyloctane	Hydrocarbon	1.05124	0.65811	-0.00739496
186	Undecane	Hydrocarbon	1.7324	0.690186	-0.03904
187	3,3,5-Trimethyldecane	Hydrocarbon	0	0	-0.0970066
188	Unknown	Hydrocarbon	0.690923	0	0.192503
189	Unknown	Unknown	0	0	-0.0491562
190	2,2-Dimethyldecane	Hydrocarbon	0	0	0.0723308
191	Unknown	Unknown	0	0	0.00377142
192	Dodecane	Hydrocarbon	1.60654	0	0.0218422
193	2-Methyl-3-phenylpropanal	Aldehyde	1.06086	0.673012	0.000475892
194	2,5-Dimethylanisole	Ether	0	0	0.0175139
195	3,3,4-Trimethyldecane	Hydrocarbon	0	0	-0.0652226
196	β-Citral	Aldehyde	0	0	-0.0869203
197	Unknown	Hydrocarbon	0	0	0.147878
198	Heptylcyclohexane	Hydrocarbon	0	0	-0.0317715
199	Unknown	Unknown	0	0	-0.103784
200	(E)-β-Famesene	terpenoid	0.942675	0	0.0144657
201	2-Heptyl-1,3-dioxolane	Ether	0	0	-0.177918
202	Prodox 146	Alcohol	0	0	-0.0683486
203	2,6,11-Trimethyldodecane	Hydrocarbon	0	0	0.0111422
204	2-Methyl-1-pentadecene	Hydrocarbon	0	0	-0.102764
205	Unknown	Unknown	0	0	-0.186097
206	p-tert-Octylphenol	Alcohol	0	0	-0.00814776
207	Unknown	Unknown	0	0	-0.0293633
208	4-tert-Octylphenol	Alcohol	0	0	0.206377
209	Promyr	Ester	1.09169	0	-0.0562462
210	2-Methyl-1-butanol	Alcohol	1.0986	0.856959	0.0314121
211	Prenyl acetate	Ester	0	0	0.0965363
212	(±)-Lavandulyl acetate	Ester	0.450561	0	0.0463207
213	Unknown	Unknown	0	0	0.252779
214	Acetylfuran	Furanoid	0.693147	0	0.00904826
215	3,7-Dimethylnonane	Hydrocarbon	0	0	-0.0833104
216	Ipsenone	Ketone	0.709987	0.37677	-0.0288134
217	Unknown	Unknown	0	0	0.0624814
218	6-Methyl-3,5-heptadiene-2-one	Ketone	0	0	0.099578
219	Ipsdienone	Ketone	0	0	-0.205631
220	Benzyl iodide	Organohalogen	0	0	0.164264
221	Cinerone	Ketone	1.26363	0.610864	0.0367912
222	Unknown	Unknown	0.636514	0.636514	-0.101621
223	α-Terpinen-7-al	terpenoid	0.859967	0.610864	-0.103495
224	6-Isopropenyl-3-methyl-2-cyclohexen-1-one	terpenoid	1.23718	0.995027	0.0503554
225	Phthalic anhydride	Aromatic	1.25553	0	-0.0775942
226	Isobutyl benzoate	Ester	0	0	0.0787848
227	Car-3-en-5-one	Ketone	0.529706	0.529706	0.181342
228	3-Methyltetradecane	Hydrocarbon	0	0	0.0294475
229	2-Methyl-1-tetradecene	Hydrocarbon	0.592953	0	-0.0678377
230	2-Fluoropropene	Organohalogen	0	0	-0.10675
231	3-Methyl-2-pentene	Hydrocarbon	0.9557	0	-0.134062
232	Ethylidenecyclopropane	Hydrocarbon	1.09861	0	-0.0650174
233	2-Methyl-2-butenal	Aldehyde	0.562335	0	0.129202
234	Unknown	Unknown	0	0	-0.196889
235	Cyclooctatetraene	Aromatic	1.36472	0.37677	0.0114412
236	Isobutyl isobutanoate	Ester	0.636514	0	0.0267434
237	α-Pyronene	terpenoid	1.05791	0.636514	0.22309
238	Ethyl tiglate	Ester	0.682908	0	-0.10408
239	3-Octanol	Alcohol	1.33218	0	-0.1175
240	α-Phellandrene	terpenoid	2.11835	1.66746	0.156307
241	4,7-Dimethyl-4-octanol	Alcohol	0.936888	0	0.116777
242	Linalyl oxide	Alcohol	1.23966	0.673012	-0.0505724
243	γ-Terpineol	terpenoid	0	0	0.0847052
244	Benzyl acetate	Ester	0.500402	0	-0.0701482
245	L-4-terpineol	terpenoid	1.52011	0	0.170444
246	Methyl salicylate	Ester	1.41848	0	0.107705
247	cis-Ocimene	terpenoid	0.995466	0	-0.0418751
248	Unknown	Unknown	0.867563	0.693147	0.00249834
249	Mesotol	Ester	0	0	-0.120732
250	Benzyl isobutanoate	Ester	0	0	0.0348574
251	Methyl geranate	Ester	0	0	0.28885
252	Benzyl butanoate	Ester	0	0	0.137811
253	γ-Muurolene	terpenoid	1.75413	0.683739	0.217736
254	Cubenene	terpenoid	0.450561	0	-0.077356
255	Unknown	terpenoid	0	0	0.170495
256	trans-β-Ionone	Ketone	0	0	-0.0723164
257	α-Corocalene	Aromatic	0	0	0.0901059
258	Benzophenone	Ketone	0.636514	0	0.0945864
259	Unknown	Unknown	1.09861	0.693147	-0.00964904
260	Styrene	Aromatic	1.27802	0.690923	-0.027802
261	8,9-Dehydrothymol	Alcohol	0.410116	0.410116	-0.144508
262	Carveol	Alcohol	0.958533	0.661563	-0.0385256
263	tert-Butanol	Alcohol	0	0	-0.079599
264	Trioxane	Ether	1.05124	0	0.0976146
265	Unknown	Unknown	0.693147	0	0.0254988
266	Butyl butanoate	Ester	0.529706	0	0.0603063
267	Dioxane	Ether	1.06616	0.666278	0.0175438
268	Unknown	Aldehyde	1.98866	1.00569	0.186916
269	Butane	Hydrocarbon	1.78999	0.690186	0.0893498
270	Heptane	Hydrocarbon	1.3391	1.05124	-0.0984317
271	Unknown	Unknown	1.75434	1.3391	0.0339644
272	Unknown	Unknown	1.09589	0	0.230472
273	Unknown	Furanoid	0.65811	0	0.00758708
274	Unknown	Unknown	0.610864	0	0.211349
275	3-Isopropenyl-5-methyl-1-cyclohexene	terpenoid	0.690186	0	-0.219224
276	Unknown	Unknown	1.47326	0.500402	0.0339817
277	E-p-Mentha-2,8-dienol	terpenoid	0.821483	0	0.165216
278	β-Myrcene	terpenoid	0.690186	0	0.092295
279	(Z)-3-Hexenyl (E)-2-butenoate	Ester	0.969516	0	-0.162083
280	(E)-3-Hexenyl butanoate	Ester	1.72446	1.05124	0.0267312
281	Butyl hexanoate	Ester	0.610864	0	0.0300459
282	Ethyl octanoate	Ester	1.30149	0.682908	0.186183
283	Unknown	terpenoid	0	0	0.244196
284	Carvone	Ketone	0.610864	0	-0.130391
285	Citral	Aldehyde	0.761645	0	-0.193526
286	Eugenol	Alcohol	1.09607	0	-0.0678611
287	cis-3-Hexenyl hexanoate	Ester	1.56365	1.16685	-0.0584272
288	Octyl butanoate	Ester	1.09589	0	-0.12079
289	7-Isopropenyl-1-methyl-4-methylenedecahydroazulene	terpenoid	1.0101	0	0.061751
290	β-Selinene	terpenoid	0.65811	0	0.131203
291	2-Isopropyl-4α,8-dimethyl-1,2,3,4,4α,5,6,7-octahydronaphthalene	terpenoid	0.592953	0	0.290786
292	Valencene	terpenoid	1.06928	0	-0.0451496
293	3,7(11)-Selinadiene	terpenoid	1.09589	0	0.0421796
294	Unknown	Unknown	1.09589	0	0.207536
295	Octyl ether	Ether	1.54916	0.614503	-0.0197391
296	Unknown	Unknown	0.592953	0	-0.0160203
297	Methyl 2-methylbutanoate	Ester	0.848686	0	-0.135716
298	2,4-Dimethylfuran	Furanoid	0.682908	0.682908	0.112252
299	1,2-Dimethyl-3-vinyl-1,4-cyclohexadiene	Hydrocarbon	1.0114	0.562335	-0.0427369
300	Isomyrcenol	Alcohol	0	0	0.0708503
301	Unknown	terpenoid	1.14906	0.59827	0.139966
302	cis-Tagetone	Ketone	0	0	-0.318931
303	3-Phenylpropanol	Alcohol	0	0	-0.102745
304	Trifluoroacetyl-lavandulol	Organohalogen	0	0	-0.0852813
305	Cinnamal	Aldehyde	0	0	-0.0432754
306	Acetoin	Alcohol	1.56013	1.3267	-0.000824134
307	Unknown	Unknown	1.42706	0	0.0651564
308	Unknown	Unknown	1.54983	1.03972	0.409279
309	2-Pentanol	Alcohol	0	0	-0.0927856
310	Methyl butanoate	Ester	1.6767	1.07756	-0.0222658
311	Ethyl butanoate	Ester	1.61147	1.28606	-0.00286675
312	1,3-Cycloheptadiene	Hydrocarbon	0	0	0.123148
313	Hexyl butanoate	Ester	1.63813	1.07594	0.0038507
314	Isogeraniol	Alcohol	0.636514	0.636514	-0.177023
315	Methyl cinnamate	Ester	0.636514	0	0.0737047
316	2-Methylfuran	Furanoid	2.70188	1.6009	0.163669
317	Nonadecane	Hydrocarbon	0.65811	0	0.136167
318	Dimethylvinylmethanol	Alcohol	0.450561	0	-0.0732197
319	Unknown	Furanoid	0.562335	0.562335	0.141843
320	Prenal	Aldehyde	1.54883	0.636514	0.0804063
321	Myrcene	terpenoid	1.18741	0	-0.0995608
322	Unknown	Unknown	0.636514	0.636514	0.0714617
323	Unknown	Unknown	0.693147	0	-0.179544
324	Ethyl 2-(5-methyl-5-vinyltetrahydrofuran-2-yl)propan-2-yl carbonate	Furanoid	0.693147	0.693147	-0.122012
325	Unknown	Unknown	0.867563	0.867563	-0.0205836
326	Linalol	terpenoid	2.10599	1.08523	-0.0450969
327	trans-Rose oxide	Ether	0	0	-0.0362814
328	Unknown	Aromatic	0.673012	0.673012	0.0503747
329	α-Phellandren-8-ol	terpenoid	0.562335	0.562335	-0.0332153
330	Unknown	Unknown	0.636514	0.636514	0.163995
331	Citronellol	Alcohol	0.410116	0	-0.12826
332	Unknown	Unknown	0.661563	0.661563	-0.16727
333	Phenylpropyl acetate	Ester	0	0	0.114851
334	Nerol acetate	Alcohol	0	0	-0.0401392
335	Aromandendrene	terpenoid	0	0	0.369591
336	Benzyl tiglate	Ester	0.693147	0	0.189716
337	Eicosane	Hydrocarbon	1.09861	0	0.256886
338	cis-3-Hexenol	GLV	1.33218	0.693147	-0.235162
339	Pseudolimonene	terpenoid	1.71666	0	0.241059
340	Propanal	Aldehyde	0	0	0.0384854
341	Ethyl Acetate	Ester	2.65857	2.05792	-0.0905816
342	Unknown	Unknown	1.09669	0.690923	0.183346
343	3,3-Dimethylundecane	Hydrocarbon	1.97225	0.693147	0.274516
344	Unknown	Unknown	0.636514	0	-0.110861
345	n-Hexane	Hydrocarbon	1.03972	0.636514	0.138261
346	2,5-Dihydrotoluene	Aromatic	0.500402	0.500402	-0.00503486
347	3-Hexenal	GLV	1.38629	0	-0.130496
348	m-Xylene	Aromatic	0	0	-0.12103
349	Sorbaldehyde	GLV	1.47508	0.693147	0.0722306
350	Unknown	terpenoid	0.636514	0	0.172102
351	Hexanoic acid	Carboxylic acid	1.27703	0	-0.110957
352	Dimethyl trisulfide	Organosulfur	0.693147	0	0.227577
353	p-Diethylbenzene	Aromatic	0.636514	0.636514	0.198817
354	3-(1,3-Dioxolan-2-yl)propyl acetate	Ester	1.79176	0.693147	-0.0719972
355	Urogran	Amine	0	0	0.179391
356	Tetradecane	Hydrocarbon	2.224	1.31078	0.0472528
357	β-Bourbonene	terpenoid	2.23305	1.31078	0.0429685
358	Benylate	Ester	0.636514	0	0.00621145
359	5-Methylcyclopentadiene	Hydrocarbon	0.636514	0.636514	-0.053451
360	2-Cyanobutane	Amine	1.05492	0	-0.0219934
361	Hexyl acetate	GLV	2.56844	1.77087	0.115673
362	Unknown	Unknown	1.09861	0	0.202427
363	Unknown	Unknown	0.562335	0	0.123677
364	(3E)-3-Methyl-3-undecene	Hydrocarbon	0.693147	0.693147	0.244587
365	Isooctane	Hydrocarbon	0	0	0.246604
366	(E)-2-Hexenal	GLV	1.27985	0	-0.068605
367	Unknown	Unknown	1.21489	0	0.157063
368	Unknown	Hydrocarbon	0	0	0.0423666
369	3,7,7-Trimethyl-1,3,5-cycloheptatriene	Hydrocarbon	0	0	0.12453
370	Sulcatol	Alcohol	0	0	-0.190263
371	psi.-Limonene	terpenoid	1.35178	1.05492	0.179967
372	Unknown	Unknown	0.636514	0	0.127201
373	3,8-p-Menthadiene	terpenoid	0	0	0.00295547
374	Isoterpinolene	terpenoid	0	0	0.145679
375	Dill ether	Ether	0	0	-0.132932
376	Cryptone	Ketone	0	0	-0.33493
377	Unknown	Aldehyde	0	0	-0.158076
378	Piperitone	Ketone	0.682908	0	0.0208739
379	Carvacrol	Alcohol	0.796312	0	-0.167471
380	1,3,5,5-Tetramethyl-1,3-cyclohexadiene	Hydrocarbon	0	0	-0.12632
381	Guaia-6,9-diene	Hydrocarbon	0	0	0.297326
382	Phosphine	Organophosphorus	1.09861	0.693147	0.0162212
383	Butylbenzene	Aromatic	0.592953	0	-0.109288
384	Unknown	Furanoid	0	0	-0.0778214
385	Hexanol	GLV	1.03972	1.03972	0.154746
386	5-Ethyl-2,2,3-trimethylheptane	Hydrocarbon	2.21025	1.09861	0.200473
387	Unknown	Unknown	0	0	0.0840828
388	Unknown	Unknown	0	0	-0.0821919
389	Unknown	Hydrocarbon	0	0	0.147861
390	Unknown	Unknown	0	0	-0.155087
391	Neo-allo-ocimene	terpenoid	0	0	0.110485
392	Unknown	Hydrocarbon	0	0	-0.103012
393	Unknown	Unknown	0	0	-0.0104604
394	Unknown	Hydrocarbon	0	0	0.0267628
395	Unknown	Hydrocarbon	0	0	0.150081
396	3-Methyl-2-butanol	Alcohol	0.450561	0	0.134371
397	1-Methylpyrrole	Amine	0.444269	0	-0.122458
398	Unknown	Unknown	0.450561	0	0.057555
399	2-Methyltridecane	Hydrocarbon	0.636514	0	0.0838316
400	3-Methyl-3-butenyl acetate	Ester	0	0	0.00391531
401	Isobutenal	Aldehyde	2.35956	1.68632	0.06282
402	Undecanal	Hydrocarbon	0.693147	0	0.052725
403	tert-Butylbenzene	Aromatic	0.636514	0	0.142976
404	4-tert-Butylbenzaldehyde	Aldehyde	0.562335	0	-0.18784
405	Unknown	Unknown	1.0114	0	0.257257
406	1,1,3a-Trimethyl-7-methylenedecahydro-1H-cyclopropa[a]naphthalene	Aromatic	0.673012	0	0.0314983
407	Ethyl 2-methylbutanoate	Ester	0.636514	0	-0.0663752
408	Caryophyllene	terpenoid	1.38629	0	0.168773
409	Unknown	terpenoid	0	0	0.0250579
410	Unknown	Aromatic	0	0	0.0953187
411	Unknown	Unknown	0	0	0.0476153
412	2,4-Di-tert-butylphenol	Alcohol	0	0	0.094719
413	Octadecane	Hydrocarbon	0	0	0.165563
414	Unknown	Unknown	0.690186	0	-0.0872934
415	Unknown	Unknown	0	0	0.166852
416	p-Cymene-8-ol	terpenoid	0.636514	0	-0.113969
417	Unknown	Unknown	0	0	0.00853148
418	Unknown	Unknown	0	0	-0.141534
419	Methyl propanoate	Ester	0.693147	0	0.217226
420	(E)-Ocimene	terpenoid	2.4741	1.90017	0.156422
421	n-Hexyl butanoate	Ester	0.693147	0.693147	0.125767
422	Unknown	Unknown	0.673012	0.673012	-0.142075
423	Bicyclosesquiphellandrene	terpenoid	1.32089	0	0.179323
424	2-Methylbutyl butyrate	Ester	0.636514	0	0.171572
425	Benzyl 2-methyl-2-butenoate	Ester	1.38629	1.09861	0.162707
426	Dimethyl sulfide	Organosulfur	0	0	0.128206
427	Ethyl isovalerate	Ester	0.562335	0.562335	-0.0829408
428	Unknown	Hydrocarbon	0	0	0.0137209
429	α-Linalool	terpenoid	0.500402	0.500402	-0.0635387
430	4-Ethyl-o-xylene	Aromatic	0.693147	0.693147	-0.100951
431	Ethyl (E)-2-octenoate	Ester	0	0	-0.132193
432	Ethyl (E)-4-decenoate	Ester	0	0	-0.00373435
433	Butanone	Ketone	2.23092	0.562335	0.0869497
434	Methyl 4-decenoate	Ester	0.636514	0	-0.171894
435	2-Undecenal	Hydrocarbon	1.49418	0	-0.0299795
436	Unknown	Unknown	0	0	0.0742137
437	Italicene	terpenoid	0	0	-0.162137
438	Amyl propanoate	Ester	1.03972	0	-0.099955
439	Furaneol	Furanoid	0	0	0.0990842
440	Ethyl heptanoate	Ester	0.562335	0	0.0692974
441	Methyl 4-octenoate	Ester	0	0	0.0937259
442	Unknown	Unknown	0	0	-0.0450402
443	3-tert-Butyl-5-ethyltoluene	Aromatic	0	0	0.238354
444	Unknown	Unknown	0	0	0.171657
445	Ascaridole	Ether	0	0	-0.127832
446	Unknown	Aromatic	0	0	0.129774
447	Unknown	Carboxylic acid	0.636514	0	0.133231
448	6-Methyl-6-(5-methyl-2-furyl)-2-heptanone	Furanoid	0	0	0.0563886
449	Pentadecanal	Aldehyde	0	0	0.102813
450	β-cis-Farnesene	terpenoid	0	0	0.033573
451	Unknown	Unknown	1.60944	0.693147	-0.0245706
452	1,4-Pentadiene	Hydrocarbon	2.80147	1.84939	0.0588726
453	2-Furanmethanol	Furanoid	0	0	0.279918
454	Unknown	Ester	0	0	0.23166
455	5-Methyltetradecane	Hydrocarbon	0	0	0.000397378
456	Unknown	Unknown	0	0	0.0111404
457	α-Gurjunene	terpenoid	0	0	-0.0888299
458	Unknown	Unknown	0	0	-0.105117
459	2-Methylbutanol	Alcohol	1.32966	0.636514	-0.00553644
460	Pentanol	Alcohol	1.69692	0.37677	0.0455568
461	3,4,5,6,7,8-Hexahydro-2(1H)-naphthalenone	Ketone	0.636514	0.636514	-0.0238601
462	5-Ethyl-5-methyldecane	Hydrocarbon	0.693147	0	-0.0649535
463	Unknown	Unknown	0.65811	0	-0.0821132
464	Unknown	Aromatic	0	0	-0.0651307
465	Unknown	Unknown	0	0	0.142112
466	Unknown	Hydrocarbon	0	0	0.0341397
467	5,5-Dimethylbut-3-enolide	Ester	0.636514	0	-0.123022
468	β-Ocimene	terpenoid	1.74807	0	0.00247256
469	Unknown	Unknown	0.636514	0.636514	-0.121867
470	Unknown	Unknown	0	0	0.0521137
471	β-Pinene	terpenoid	2.65876	1.94947	0.151096
472	1,3,8-p-Menthatriene	terpenoid	1.76979	0.900256	0.260146
473	Octanal	Aldehyde	2.48752	1.35197	0.0196986
474	Unknown	Unknown	0	0	-0.118741
475	Unknown	Unknown	0	0	0.171672
476	Isobutyl butanoate	Ester	0.693147	0	-0.002302
477	2-Methylbutyl 2-methylbutanoate	Ester	0.693147	0	0.0751689
478	Unknown	Unknown	1.09861	0	-0.0488921
479	Unknown	Unknown	0	0	0.179596
480	Unknown	Unknown	0.562335	0	0.0588177
481	Sabinene	terpenoid	0.610864	0	-0.0452029
482	(2E)-2-Decenal	Hydrocarbon	0	0	-0.131763
483	Unknown	terpenoid	1.31718	1.06012	0.0531868
484	Ethyl hexanoate	Ester	1.43056	0.916465	0.0705037
485	(3E)-3-Hexenyl acetate	GLV	2.19799	1.71894	-0.118164
486	Limonene	terpenoid	2.95709	1.97358	0.0922952
487	p-Cymenene	Aromatic	2.07496	1.10559	-0.00530749
488	(3Z)-3-Hexenyl 2-methylpropanoate	Ester	0.690186	0	0.144637
489	(4E,6E)-Allocimene	terpenoid	1.4979	1.32966	0.341464
490	(E)-2-Hexenyl butanoate	Ester	1.34039	0.693147	-0.0497755
491	Unknown	Unknown	0.693147	0	-0.111763
492	Pentadecane	Hydrocarbon	2.51006	1.61466	0.0521067
493	Methylolacetone	Alcohol	1.32966	0.636514	0.0561495
494	Phenol	Alcohol	1.59519	0.960722	-0.148297
495	p-Cymene	Aromatic	2.7124	1.83086	0.21026
496	Terpinolene	terpenoid	1.59103	0.867563	0.199229
497	E-3-Hexenol	GLV	2.30564	1.44609	0.0138912
498	Isopropyl acetate	Ester	1.78159	1.01098	0.0571764
499	β-7,8-Dihydroionone	Ketone	0	0	0.090184
500	6,9-Dimethyltetradecane	Hydrocarbon	0	0	0.0516574
501	Unknown	Unknown	0.693147	0	-0.102629
502	Unknown	Ketone	2.93168	1.92047	0.0969683
503	Unknown	Hydrocarbon	0	0	0.0207797
504	Unknown	terpenoid	0	0	0.0460234
505	2,6,10-Trimethylpentadecane	Hydrocarbon	0	0	0.258749
506	Heptadecane	Hydrocarbon	1.8078	0.974315	0.0555112
507	Unknown	Unknown	0	0	-0.0934016
508	2-Hexyldecanol	Alcohol	0	0	0.260708
509	Unknown	terpenoid	1.09589	0.693147	0.13251
510	Camphene	terpenoid	1.73494	0.636514	0.174184
511	Copaene	terpenoid	2.45282	1.67137	0.339003
