## Supplemental Table 2 for "Olfaction in Tephritidae: a balance between detection and discrimination"

### Sheet: SF compounds
	Compounds	Classes	alpha-div28SF	alpha-div13SF	Cmean_valueSF
1	Unknown	Alcohol	3.115	2.301	0.088
2	Unknown	Unknown	2.976	2.223	-0.095
3	α-Methylfuran	Furanoid	2.871	1.702	0.222
4	3-Carene	Terpenoid	2.229	1.719	-0.069
5	Unknown	Unknown	2.278	1.768	0.332
6	Unknown	Unknown	0.693	0	0.092
7	β-Bourbonene	Terpenoid	1.336	0.641	0.017
8	β-cis-Farnesene	Terpenoid	2.381	1.732	0.168
9	Unknown	Unknown	1.096	1.096	0.094
10	Unknown	Unknown	0.658	0.658	0.208
11	Valencene	Terpenoid	1.82	1.437	0.275
12	Unknown	Unknown	1.925	1.583	0.291
13	Unknown	Unknown	1.085	0	0.462
14	Unknown	Unknown	1.55	0	-0.017
15	1,4-Pentadiene	Hydrocarbon	2.708	1.54	0.235
16	Unknown	Unknown	1.438	0	0.405
17	2-Methylpropanal	Aldehyde	1.085	0	0.313
18	Dimethylvinylmethanol	Alcohol	1.466	0.562	-0.079
19	1-Penten-3-ol	Alcohol	2.525	1.802	0.027
20	Isopentanol	Alcohol	2.461	1.8	0.153
21	2-Methylbutanol	Alcohol	2.107	1.335	0.247
22	cis-3-Hexenal	GLV	1.133	0.69	-0.172
23	4-Methylpentyl trifluoroacetate	Organohalogen	1.028	0	0.302
24	2-Hexenal	GLV	2.831	1.723	-0.161
25	trans-3-Hexenol	GLV	2.866	1.818	0.147
26	p-Xylene	Aromatic	2.079	1.351	0.156
27	Unknown	Unknown	1.696	1.321	0.184
28	α-Thujene	Terpenoid	2.004	1.279	0.283
29	β-Pinene	Terpenoid	3.006	2.343	0.449
30	3-Octanol	Alcohol	1.115	0	0.219
31	Unknown	Unknown	2.142	1.798	-0.036
32	2-Aminoimidazole	Amine	1.488	0.611	-0.129
33	β-Ocimene	Terpenoid	2.173	1.487	0.075
34	Unknown	Unknown	1.4	0	-0.135
35	Unknown	Unknown	1.25	0	0.148
36	(E)-4,8-Dimethylnona-1,3,7-triene	Hydrocarbon	1.894	0.819	0.101
37	Benzyl Benzoate	Ester	0.41	0	-0.18
38	Ethyl isovalerate	Ester	1.326	0.938	-0.087
39	Benzaldehyde	Aldehyde	2.959	1.905	0.208
40	(E)-3-Hexenyl acetate	GLV	2.64	1.964	0.253
41	3-Methyl-4-pentenyl acetate	Ester	2.425	1.871	0.316
42	Pentadecane	Hydrocarbon	2.382	1.626	0.197
43	Unknown	Unknown	0.898	0	0.174
44	Unknown	Ketone	2.461	1.742	0.222
45	Unknown	Unknown	1.332	0.693	0.329
46	Unknown	Unknown	1.441	0	0.286
47	2-Hexenyl propanoate	Ester	2.351	1.627	0.281
48	Unknown	Unknown	2.197	1.491	0.138
49	Unknown	Hydrocarbon	1.829	1.206	-0.135
50	(2E,6Z)-2,6-Nonadienal	Aldehyde	0.562	0	-0.078
51	(2E)-2-Nonenal	Aldehyde	0.974	0.562	0.11
52	Methyl salicylate	Ester	2.058	0	0.098
53	1-Tetradecene	Hydrocarbon	0.693	0	0.104
54	Tetradecane	Hydrocarbon	1.498	0.673	0.07
55	Unknown	Unknown	1.468	1.28	-0.101
56	2,4-Hexadiene	Hydrocarbon	0.637	0	0.268
57	3-Pentanol	Alcohol	1.24	0.69	0.112
58	Propyl acetate	Ester	1.933	1.538	0.038
59	Methyl isovalerate	Ester	1.199	0.637	0.076
60	Butyl acetate	Ester	1.571	1.06	0.314
61	3-Methylbutyl acetate	Ester	1.909	1.311	0.364
62	(2E)-2-Butenyl acetate	Ester	1.523	1.04	0.203
63	(Z)-2-Pentenyl acetate	Ester	1.432	1.096	0.221
64	4-Hexanolide	GLV	0.693	0	0.282
65	(1,2-Dimethylpropyl)benzene	Aromatic	0.637	0	0.433
66	Unknown	Unknown	0.673	0	0.063
67	β,γ-Hexenyl isobutanoate	Ester	0.796	0.693	0.058
68	Ethyl benzoate	Ester	1.403	1.006	0.042
69	(E)-2-Hexenyl butanoate	Ester	1.981	1.671	0.263
70	Ethyl octanoate	Ester	1.649	1.089	0.101
71	Hexyl isovalerate	Ester	0.995	0	0.163
72	Ethyl (4E)-4-decenoate	Ester	0.5	0.5	0.142
73	Ethanol	Alcohol	3.286	2.554	0.155
74	3-Methylfurane	Furanoid	1.087	0.693	0.172
75	Unknown	Organohalogen	0	0	0.468
76	tert-Butyl propionate	Ester	1.085	0.877	0.122
77	Toluene	Aromatic	1.069	0.693	0.114
78	(Z)-2-Octene	Hydrocarbon	0.972	0.53	0.366
79	Unknown	Ester	1.265	1.06	0.302
80	Unknown	Unknown	0	0	0.19
81	1,3-Diethylbenzene	Aromatic	0.71	0	0.214
82	1-Octanol	Alcohol	1.362	0.683	-0.1
83	1-Sec-butyl-4-methylbenzene	Aromatic	0.41	0	0.014
84	Methyl benzoate	Ester	1.592	0.905	-0.189
85	Unknown	Aromatic	0	0	0.187
86	1-Nonanol	Alcohol	1.365	0.683	0.15
87	Unknown	Unknown	1.154	0.693	0.286
88	Tridecane	Hydrocarbon	2.254	1.417	0.286
89	3-Methoxy-5-methylphenol	Ether	0	0	0.165
90	α-Cubebene	Terpenoid	2.027	1.489	0.281
91	3-Hexenyl hexanoate	Ester	1.171	0.956	0.303
92	Longifolene	Terpenoid	0.941	0	0.275
93	β-Ionone	Ketone	0.562	0	0.275
94	Unknown	Unknown	0	0	0.093
95	3-Methylbutanenitrile	Amine	1.598	1.079	-0.024
96	Isobutyl acetate	Ester	2.005	1.35	0.334
97	2,3,5-Trimethylhexane	Hydrocarbon	0	0	0.121
98	(E)-2-Hexenal	GLV	0.5	0	-0.046
99	2-Methybutyl acetate	Ester	0.637	0	0.127
100	2-Propenyl butanoate	Ester	0.637	0	0.01
101	Propyl butanoate	Ester	1.271	0.637	-0.049
102	Pentyl acetate	Ester	1.168	0.662	0.023
103	Isobutyl butanoate	Ester	1.366	0	-0.087
104	1-Heptanol	Alcohol	0.637	0	0.197
105	Sulcatone	Ketone	2.913	1.8	0.162
106	Pentamethylcyclopentadiene	Terpenoid	0.868	0.693	-0.228
107	(2E)-2-Hexenyl acetate	GLV	1.276	0.95	0.253
108	2,6,6-Trimethylcyclohexanone	Ketone	0.615	0	0.044
109	3,5,5-Trimethyl-2-cyclohexenone	Ketone	0.972	0	0.038
110	2-Nonanone	Ketone	1.157	0.53	-0.028
111	Nonanal	Aldehyde	1.609	0.868	-0.076
112	Isopentyl 3-methylbutanoate	Ester	1.194	0	0.295
113	Methyl 4-octenoate	Ester	0	0	0.096
114	α-Tolunitrile	Amine	0.796	0	-0.192
115	4-Methylindan	Aromatic	0	0	0.306
116	Unknown	Alcohol	1.551	1.081	0.333
117	(E)-3-Hexenyl butanoate	Ester	1.287	0	0.196
118	Unknown	Unknown	0	0	0.047
119	Geraniol	Alcohol	1.236	0	-0.066
120	Unknown	Unknown	0	0	0.323
121	(2E)-2-Decenal	Aldehyde	1.056	0	0.198
122	6-Isopropenyl-3-methyl-2-cyclohexen-1-one	Terpenoid	1.812	1.487	0.185
123	Hexyl valerate	Ester	1.273	0.637	0
124	Heptyl butanoate	Ester	0	0	0.155
125	(E)-2-Hexenyl pentanoate	Ester	1.231	0	0.3
126	Unknown	Unknown	0	0	0.154
127	Unknown	Unknown	0.677	0	0.159
128	1-Oxaspiro[4.5]dec-6-ene, 2,6,10,10-tetramethyl-	Ether	0.693	0	0.137
129	Unknown	Unknown	0	0	0.292
130	Unknown	Hydrocarbon	0.69	0	0.097
131	Isobutyl benzoate	Ester	0.5	0	0.196
132	Megastigma-4,6(E),8(Z)-triene	Hydrocarbon	0	0	0.222
133	Unknown	Unknown	0	0	0.096
134	Unknown	Unknown	0	0	0.241
135	Megastigma-4,6(Z),8(E)-triene	Hydrocarbon	1.173	0	0.35
136	1,4,6-Trimethyl-1,2-dihydronaphthalene	Aromatic	0	0	0.062
137	Unknown	Unknown	0.562	0	0.022
138	Octyl butanoate	Ester	0	0	0.171
139	Ethyl decanoate	Ester	1.083	0	0.089
140	Unknown	Unknown	0	0	0.254
141	Unknown	Terpenoid	0.562	0	-0.137
142	Unknown	Unknown	0	0	0.245
143	Unknown	Unknown	0	0	0.308
144	Unknown	Terpenoid	0.451	0	0.298
145	α-Ionone	Ketone	0	0	0.407
146	Dihydro-β-ionone	Ketone	0	0	-0.248
147	1-Cyclohexene-1-propanol, α,2,6,6-tetramethyl-	Alcohol	0	0	-0.223
148	Nonyl butyrate	Ester	0	0	0.269
149	Tridecanal	Aldehyde	0	0	-0.113
150	Dihydroactinidiolide	Furanoid	0	0	0.197
151	(3Z)-3-Hexenyl benzoate	Ester	0	0	0.341
152	E-2-Hexenyl benzoate	Ester	0	0	0.302
153	Unknown	Unknown	1.327	0	0.159
154	Butanal	Aldehyde	0.485	0	0.353
155	2-(Z)-pentenol	Alcohol	1.854	0.572	-0.143
156	3-Methyl-2-butenal	Aldehyde	1.604	0.911	0.03
157	3-Furaldehyde	Aldehyde	2.024	0.95	0.08
158	2-Heptanone	Ketone	1.069	0	-0.178
159	2-Heptanol	Alcohol	0.53	0	0.024
160	Anisole	Ether	1.167	0	0.106
161	2-Pentylfuran	Furanoid	1.992	1.587	0.257
162	3-Isopropyl-1-pentanol	Alcohol	0	0	0.036
163	Unknown	Unknown	1.059	0	-0.085
164	Ethyl trans-2-octenoate	Ester	1.386	0	0.089
165	Hexadecane	Hydrocarbon	0.956	0	0.116
166	2-Methylhexadecane	Hydrocarbon	1.242	0	0.233
167	2-Methyloxirane	Ether	1.581	1.055	0.129
168	Methyl propanoate	Ester	2.494	1.788	0.455
169	2,3,4-Trimethyloxetane	Ether	1.663	0.796	0.206
170	Methyl 2-methylbutanoate	Ester	1.509	0	0.017
171	Unknown	Unknown	1.313	0	0.384
172	Propyl propanoate	Ester	0	0	0.365
173	Unknown	Ester	0.673	0	-0.025
174	2-Pentyl acetate	Ester	1.173	0.98	-0.191
175	Ethyl valerate	Ester	1.48	0.883	0.047
176	Butyl propanoate	Ester	1.001	0.617	0.031
177	Isobutyl isobutanoate	Ester	0.637	0	0.004
178	Propyl 2-methylbutanoate	Ester	0.637	0	0.162
179	2-Methylbutyl propanoate	Ester	1.088	0	0.184
180	1,3-Dimethyltrisulfane	Organosulfur	0.984	0.655	0.173
181	Isobutyl 2-methylbutanoate	Ester	1.678	0	-0.048
182	Unknown	Unknown	0.95	0	0.163
183	2-Methylbutyl butanoate	Ester	1.079	0	0.092
184	Benzyl acetate	Ester	1.277	0.693	0.089
185	Unknown	Unknown	1.703	1.521	0.342
186	Unknown	Unknown	0.868	0	0.438
187	2-Vinylfuran	Furanoid	1.075	0	-0.128
188	(Z)-3-Hexenal	GLV	2.24	1.339	-0.091
189	Unknown	Unknown	1.711	0.69	-0.08
190	Unknown	Unknown	1.668	0.5	0.233
191	tert-Butylbenzene	Aromatic	0	0	-0.068
192	3-Octanone	Ketone	1.943	0.899	-0.058
193	Sulcatol	Alcohol	0.377	0	-0.053
194	psi.-Limonene	Terpenoid	0.736	0.693	0.082
195	5-Methylthiophen-3-ylamine	Amine	0	0	-0.032
196	2-Isobutylthiazole	Amine	0.41	0	0.011
197	Salicylaldehyde	Aldehyde	0	0	0.375
198	2,2'-Bi-1,3-dioxolane	Ether	0.796	0.451	-0.087
199	o-Methoxyphenol	Ether	0.53	0	0.438
200	2-(3-Bromo-3-butenyl)-1,3-dioxolane	Organohalogen	1.011	0	-0.011
201	Unknown	Unknown	1.188	0.679	-0.002
202	Unknown	Unknown	1.099	0.693	0.041
203	Unknown	Unknown	1.003	0.736	-0.046
204	3-Methyl-3-butenyl acetate	Ester	0.742	0	0.075
205	Unknown	Unknown	1.864	1.321	0.197
206	(Z)-3-Nonenyl acetate	Ester	0	0	-0.003
207	Unknown	Unknown	0	0	-0.162
208	δ-Terpineol, acetate	Terpenoid	0.965	0.5	0.133
209	Unknown	Unknown	1.075	0.683	-0.125
210	Unknown	Unknown	0.5	0.5	-0.138
211	Borane-dimethylsulfide	Organosulfur	1.28	0.683	0.171
212	1-Methylcyclopentadiene	Hydrocarbon	1.261	0.992	0.003
213	Unknown	Unknown	0.451	0.451	-0.083
214	2,4-Dimethylfuran	Furanoid	0.98	0.98	0.035
215	Methyl (2Z)-2-butenoate	Ester	0	0	-0.14
216	Ethyl methacrylate	Ester	0.685	0.685	-0.197
217	Ethyl (Z)-2-butenoate	Ester	1.145	0.938	-0.198
218	2-Furanmethanol	Alcohol	0	0	-0.211
219	Unknown	Unknown	0	0	0.028
220	Unknown	Unknown	0	0	-0.034
221	Unknown	Unknown	0.637	0.637	0.012
222	1-Vinyl-5,5-dimethyl[2.1.1]bicyclohexane	Terpenoid	1.084	0.673	0.2
223	3-Allylcyclohexene	Hydrocarbon	0	0	-0.002
224	4,4-Dimethyl-2-butenolide	Furanoid	0.451	0.451	-0.028
225	5,5-Dimethyl-2-propyl-1,3-cyclopentadiene	Terpenoid	0	0	-0.151
226	Unknown	Unknown	0	0	0.3
227	Unknown	Unknown	0.69	0.69	-0.059
228	3,7,7-Trimethyl-1,3,5-cycloheptatriene	Hydrocarbon	0.655	0.655	0.388
229	Unknown	Unknown	0	0	0.445
230	α-Pyronene	Terpenoid	0	0	-0.324
231	Butyl butanoate	Ester	1.04	0.637	0.117
232	Unknown	Unknown	0	0	0.299
233	5-Isopropenyl-3,3-dimethyl-1-cyclopentene	Terpenoid	1.315	1.043	0.086
234	Unknown	Unknown	0	0	0.168
235	Unknown	Unknown	0	0	0.275
236	α-Pinene oxide	Terpenoid	0.898	0.69	0.33
237	Unknown	Unknown	1.316	1.072	0.398
238	Rosefuran	Furanoid	0.53	0.53	-0.081
239	Chrysanthenol	Alcohol	0	0	0.288
240	Unknown	Unknown	0.611	0.611	-0.292
241	Unknown	Ether	0	0	0.083
242	Rose furan oxide	Ether	0.898	0.679	0.101
243	cis-3-Hexenyl butanoate	Ester	1.605	1.605	-0.027
244	Unknown	Unknown	0.625	0.625	-0.005
245	6-Isopropenyl-3-methyl-2-cyclohexen-1-one	Terpenoid	0	0	0.12
246	Cuminal	Aldehyde	1.251	1.061	-0.353
247	Carveol	Alcohol	1.085	1.085	0.097
248	(Z)-Carveol	Terpenoid	0.611	0	0.196
249	Unknown	Unknown	0	0	0.379
250	Unknown	Unknown	0	0	-0.087
251	(E)-Ocimenone	Ketone	0	0	0.156
252	2,6,6-Trimethyl-2,4-cycloheptadien-1-one	Ketone	0	0	0.092
253	Unknown	Unknown	0.5	0	-0.406
254	Unknown	Unknown	0	0	-0.046
255	Unknown	Unknown	0	0	0.179
256	α-Terpinen-7-al	Terpenoid	1.199	1.025	0.131
257	Unknown	Unknown	0.53	0.53	-0.252
258	Unknown	Unknown	0.637	0.637	-0.364
259	Unknown	Unknown	0	0	0.144
260	Unknown	Unknown	0.689	0.689	0.002
261	Unknown	Unknown	0	0	-0.004
262	3-Terpinolenone	Terpenoid	0	0	0.334
263	Unknown	Unknown	0	0	0.073
264	8a-Methyloctahydro-4(1H)-azulenone	Ketone	0	0	-0.143
265	2,3-Dicyanopropanamide	Amine	0	0	0.014
266	Unknown	Unknown	0	0	0.062
267	Unknown	Unknown	0	0	-0.045
268	Unknown	Unknown	0	0	0.167
269	(2E,3Z)-2-Ethylidene-6-methyl-3,5-heptadienal	Aldehyde	0.693	0.693	0.147
270	5-(1-Bromo-1-methylethyl)-2-methyl-2-cyclohexen-1-one	Organohalogen	0	0	0.141
271	Himachala-2,4-diene	Terpenoid	1.477	1.243	0.244
272	β-Humulene	Terpenoid	1.719	1.337	0.245
273	Unknown	Unknown	0	0	-0.199
274	2,2,6,7-Tetramethyl-10-oxatricyclo[4.3.1.0(1,6)]decan-5-ol	Alcohol	0	0	0.046
275	Unknown	Unknown	0	0	-0.156
276	Unknown	Unknown	0	0	-0.006
277	Unknown	Unknown	1.253	1.084	0.203
278	Humulene-1,2-epoxide	Terpenoid	0.451	0.451	0.081
279	(1R,7S,E)-7-Isopropyl-4,10-dimethylenecyclodec-5-enol	Terpenoid	0.69	0.69	0.094
280	Propylene glycol	Alcohol	0.683	0.683	0.167
281	Unknown	GLV	1.089	0	-0.07
282	Elemene isomer	Terpenoid	0.562	0	0.054
283	2-(4-Isobutylphenyl)propanal	Aldehyde	1.822	1.22	0.367
284	Alloaromadendrene	Terpenoid	0.637	0.637	-0.025
285	γ-Muurolene	Terpenoid	1.436	0.962	0.191
286	4,11,11-Trimethyl-8-methylenebicyclo[7.2.0]undec-3-ene	Terpenoid	1.069	1.069	0.113
287	δ-Cadinene	Terpenoid	2.004	1.606	0.192
288	α-Cadinene	Terpenoid	1.118	0.843	-0.053
289	β-Calacorene	Terpenoid	1.969	1.656	0.249
290	Cadalene	Terpenoid	1.917	1.588	0.232
291	Prenal	Aldehyde	1.088	0.691	-0.032
292	2-Methyl-2-pentenal	Aldehyde	0.637	0	-0.05
293	(3E)-2,6-Dimethyl-1,3,5-heptatriene	Hydrocarbon	0	0	0.155
294	3-Methyl-3-penten-2-one	Ketone	0.916	0	-0.084
295	Unknown	Unknown	0.637	0.637	0.035
296	Octahydropentalene	Hydrocarbon	0.637	0	-0.006
297	Camphene	Terpenoid	0.684	0.377	0.372
298	m-Mentha-4,8-diene, (1S,3S)-(+)-	Terpenoid	0.693	0	0.06
299	Unknown	Terpenoid	0	0	-0.075
300	N,N,3-Trimethyl-2-pyridinamine	Amine	0.637	0.637	0.203
301	Unknown	Hydrocarbon	0.637	0	0.06
302	Unknown	Ether	0	0	0.071
303	α-Phellandrene-8-ol	Terpenoid	0	0	0.178
304	1-(1,3-Dimethyl-3-cyclohexen-1-yl)ethanone	Terpenoid	0	0	-0.276
305	Oxypinone	Ketone	0.69	0	-0.139
306	Unknown	Unknown	0	0	-0.302
307	Butyltrimethylpyrazine	Amine	0	0	-0.323
308	5-Isopropenyl-2-methyl-1-cyclopentene-1-carbaldehyde	Terpenoid	0.693	0.693	-0.074
309	Unknown	Unknown	0.796	0.451	-0.037
310	Unknown	Unknown	0	0	-0.08
311	Unknown	Unknown	0.95	0.693	0.024
312	unknown	Unknown	0.5	0.5	0.047
313	Menthofurolactone	Ketone	0.95	0.562	0.194
314	2-(2,6,6-Trimethyl-1-cyclohexen-1-yl)ethanol	Alcohol	0.593	0	0.099
315	Unknown	Unknown	0	0	0.224
316	Isothiocyanatomethyl)benzene	Amine	0.736	0.736	0.087
317	Unknown	Unknown	0	0	-0.155
318	Unknown	Unknown	0	0	-0.342
319	Cadinene	Terpenoid	1.098	0	0.176
320	β-Caryophyllene	Terpenoid	0	0	-0.336
321	1,5,9,9-Tetramethyl-1,4,7-cycloundecatriene	Hydrocarbon	2.148	1.732	0.155
322	5-Hydroxy-6-methoxy-8-[(4-amino-1-methylbutyl)amino]quinoline trihydrobromide	Terpenoid	0.685	0	0.145
323	Unknown	Unknown	1.893	1.539	0.208
324	α-Selinene	Terpenoid	1.669	1.326	0.224
325	Unknown	Unknown	0	0	0.032
326	Ledol	Terpenoid	0	0	-0.006
327	Unknown	Unknown	0.826	0.611	0.117
328	Unknown	Unknown	0.819	0.693	0.286
329	2a,3,4a,7a-Tetramethyl-2,2a,4a,5,6,7,7a,7b-octahydro-1H-cyclopenta[cd]inden-7-ol	Alcohol	1.075	1.075	0.11
330	Unknown	Unknown	0.637	0.637	0.193
331	1-Isopropyl-4,8-dimethylspiro[4.5]dec-8-en-7-one	Terpenoid	0	0	-0.237
332	11,11-Dimethyl-4,8-dimethylenebicyclo[7.2.0]undecan-3-ol	Terpenoid	0.637	0.637	0.246
333	Unknown	Unknown	0	0	0.295
334	Unknown	Unknown	0	0	0.19
335	Acetone	Ketone	3.076	2.226	0.261
336	β-Thujene	Terpenoid	2.167	1.283	-0.001
337	Ylangene	Terpenoid	1.834	1.277	0.356
338	(±)-β-Isocomene	Terpenoid	0	0	0.304
339	1,1,7,7a-Tetramethyl-1a,2,6,7,7a,7b-hexahydro-1H-cyclopropa[a]naphthalene	Terpenoid	0.687	0.687	0.448
340	Unknown	Terpenoid	1.349	1.349	0.266
341	γ-Amorphene	Terpenoid	0.888	0.655	-0.213
342	δ-Guaiene	Terpenoid	1.526	1.315	0.283
343	Cubenene	Terpenoid	1.301	0.53	0.167
344	8-Isopropyl-2,5-dimethyl-1,2,3,4-tetrahydronaphthalene	Terpenoid	0.69	0	0.201
345	α-Corocalene	Terpenoid	1.706	1.273	0.267
346	2-Butanone	Ketone	2.277	0.941	0.08
347	Aromandendrene	Terpenoid	1.256	0.69	0.173
348	2-Pentanol	Alcohol	0.534	0.534	0.083
349	Methoxyflurane	Organohalogen	0.934	0.691	0.058
350	Unknown	Alcohol	1.56	1.116	0.088
351	Cyclobutanemethanol	Alcohol	0.637	0.637	0.027
352	Methyl α-methylbutanoate	Ester	0.53	0	0.122
353	Unknown	Unknown	0.896	0.673	0.094
354	Ethylhexanol	Alcohol	1.061	0.655	-0.079
355	Unknown	Terpenoid	1.87	1.133	0.151
356	γ-Terpinene	Terpenoid	2.254	1.776	0.365
357	(4E)-4-Hexenyl propionate	Ester	1.533	1.277	0.238
358	Unknown	Unknown	1.06	1.06	-0.112
359	Pulegone	Terpenoid	0.53	0.53	0.129
360	(4E)-4-Hexenyl pentanoate	Ester	1.006	0.658	-0.181
361	(Z)-3-Hexenyl hexanoate	Ester	1.745	1.45	0.146
362	Unknown	Terpenoid	1.763	1.605	0.173
363	Dimethyl sulfide	Organosulfur	0.673	0	0.188
364	2-Methyl-3-butanol	Alcohol	0.41	0	0.203
365	Butyl 2-methylbutanoate	Ester	0	0	-0.012
366	Eucalyptol	Alcohol	1.576	0.466	-0.2
367	Isopentyl 2-methylbutanoate	Ester	0	0	-0.083
368	Propanoic acid, 2-methyl-, 4-methylpentyl ester	Ester	0.562	0	-0.056
369	Pentyl 2-methylbutanoate	Ester	0	0	0.053
370	Butyl hexanoate	Ester	0	0	0.013
371	4-Methylpentyl 2-methylbutanoate	Ester	0	0	-0.01
372	Hexyl 2-methylbutanoate	Ester	0.5	0	0.118
373	Pentyl 4-methylpentanoate	Ester	0	0	0.018
374	4-Methylpentyl 4-methylpentanoate	Ester	0	0	-0.012
375	6-Methyl-4-heptenyl 2-methylbutanoate	Ester	1.149	0.637	0.129
376	2-Methyltetradecane	Hydrocarbon	0	0	0.105
377	Aminomethanesulfonic acid	Amine	1.933	0.41	0.193
378	Unknown	Alcohol	1.04	0	0.173
379	1,3-Cycloheptadiene	Hydrocarbon	0.69	0.69	-0.424
380	Unknown	Unknown	0	0	-0.015
381	1-Methoxyhexane	Ether	1.054	0.689	0.244
382	3-Ethylthiophene	Organosulfur	0	0	0.114
383	Hexyl formate	Carboxylic acid	0.637	0	0.246
384	(E)-4-Oxohex-2-enal	GLV	2.828	1.989	0.132
385	Methyl (E)-2-hexenoate	Ester	0.637	0	0.08
386	Unknown	Unknown	0.995	0.995	0.033
387	3-Cyclohexenyl acetate	GLV	0.819	0.819	-0.192
388	2-Cyclohexene-1,4-dione	Ketone	1.013	0.685	0.167
389	2-Heptyl acetate	Ester	0	0	-0.266
390	α-Toluenol	Alcohol	1.197	0.693	-0.175
391	Terpinolene	Terpenoid	2.228	1.452	0.314
392	(4E,6E)-Allocimene	Terpenoid	1.827	1.232	0.454
393	Unknown	Hydrocarbon	1.078	0	0.401
394	Benzoic acid	Carboxylic acid	1.823	0.685	-0.018
395	Unknown	Unknown	0	0	0.109
396	p-Cymen-8-ol	Terpenoid	0.637	0.637	0.258
397	Levoverbenone	Terpenoid	0.451	0.451	0.335
398	Unknown	Unknown	0.562	0.562	0.047
399	Unknown	Unknown	0.974	0.974	-0.207
400	Unknown	Unknown	0.5	0	-0.003
401	Unknown	Unknown	0	0	-0.154
402	Terpinyl acetate	Terpenoid	0	0	0.374
403	Unknown	Unknown	0.562	0.562	0.017
404	Copaene	Terpenoid	1.778	1.672	0.253
405	2-Methyl-1-tetradecene	Hydrocarbon	0.796	0	-0.283
406	(4aR,8aS)-4a-Methyl-1-methylene-7-(propan-2-ylidene)decahydronaphthalene	Terpenoid	0.826	0.377	0.094
407	Unknown	Unknown	0.466	0.466	-0.127
408	Palustrol	Alcohol	0.41	0	0.027
409	Unknown	Unknown	0.41	0	-0.024
410	Unknown	Unknown	0.637	0.637	-0.081
411	α-Phellandrene, dimer	Terpenoid	1.037	0.611	0.343
412	Unknown	Unknown	0.53	0	0.027
413	1-Methylbutyl butanoate	Ester	0.5	0	0.098
414	5-Methyl-2-furaldehyde	Aldehyde	1.6	0.693	0.122
415	Isopentyl 2-methylpropanoate	Ester	0	0	0.05
416	Pentyl 2-methylpropanoate	Ester	0	0	0.152
417	Hexyl isobutanoate	Ester	0.562	0	-0.045
418	Neopentyl hexanoate	Ester	0	0	0.167
419	Dodecanal	Aldehyde	0.53	0	0.155
420	Unknown	Unknown	0	0	0.175
421	cis-4-Heptenal	Aldehyde	0	0	-0.078
422	Unknown	Unknown	0.562	0	-0.285
423	o-Cymene	Aromatic	2.7	2.058	0.275
424	5-Methyl-4-hexen-3-one	Ketone	0.637	0	-0.335
425	Geranyl acetone	Ketone	2.433	1.292	0.289
426	1-Pentanol	Alcohol	1.599	1.186	0.166
427	Unknown	Ester	1.04	0.637	-0.016
428	β-Myrcene	Terpenoid	2.647	2.099	-0.003
429	1-Methylbutyl 2-methylpropanoate	Ester	0	0	0.09
430	3-Methylbutyl 2-methylbutanoate	Ester	0.637	0	-0.076
431	3,4-Dimethylstyrene	Aromatic	0	0	0.126
432	Unknown	Unknown	0.685	0.685	0.035
433	Pentyl hexanoate	Ester	0.5	0	0.15
434	3-Phenyl-2,5-furandione	Ketone	0.685	0	0.175
435	2-Methoxypropene	Ether	0.941	0.5	0.021
436	Unknown	Furanoid	2.965	1.869	-0.138
437	3-Heptene	Hydrocarbon	0.562	0	0.041
438	1,4-Dioxane	Hydrocarbon	0.685	0	0.127
439	Cycloheptatriene	Hydrocarbon	0	0	0.108
440	Methyl valerate	Ester	1.282	0.5	0.233
441	3-Hexenol	GLV	1.213	0.586	0.231
442	cis-2-Hexenol	GLV	0.943	0.53	0.308
443	Unknown	Unknown	1.025	0.637	0.036
444	o-Xylene	Aromatic	1.093	0.691	0.082
445	Methyl hexanoate	Ester	1.901	1.365	0.143
446	Unknown	Aldehyde	0.637	0	-0.06
447	Unknown	Aldehyde	2.994	1.998	-0.122
448	Phenol	Aromatic	1.598	0.683	-0.133
449	Ethyl hexanoate	Ester	2.092	1.512	0.23
450	Pseudocumene	Aromatic	0.572	0	0.02
451	Unknown	Unknown	0.593	0	0.22
452	Hexyl acetate	Ester	1.488	1.342	0.351
453	(Z)-2-Hexenyl acetate	GLV	1.704	1.545	0.046
454	1,2-Dimethyl-3-vinyl-1,4-cyclohexadiene	Hydrocarbon	1.775	1.082	0.349
455	Methyl heptanoate	Ester	0.562	0	0.226
456	Hemellitol	Aromatic	0.802	0.637	0.064
457	β-Cymene	Aromatic	1.553	1.099	-0.088
458	Ethyl 2-hexenoate	Ester	0.637	0	0.137
459	2,2,6-Trimethylcyclohexanone	Ketone	0.693	0	0.025
460	Acetophenone	Ketone	2.05	1.236	0.285
461	Ethyl heptanoate	Ester	0.802	0	0.407
462	Unknown	Unknown	0.562	0	0.2
463	Neo-allo-ocimene	Terpenoid	2.382	1.933	0.503
464	β-Cyclocitral	Aldehyde	1.156	0.5	0.028
465	Unknown	Unknown	0	0	0.125
466	Methyl decanoate	Ester	0.451	0	0.192
467	(E)-2-Hexenyl hexanoate	Ester	0	0	0.092
468	Tetradecanal	Hydrocarbon	0	0	0.185
469	Heptadecane	Hydrocarbon	1.39	0.693	0.221
470	Isobutenal	Aldehyde	1.231	0.451	-0.141
471	Styrene	Aromatic	1.649	1.108	-0.022
472	α-Ocimene	Terpenoid	1.609	0.637	0.233
473	Linalool oxide	Alcohol	1.073	0.673	0.176
474	Unknown	Unknown	0.593	0	-0.243
475	Ipsenone	Terpenoid	1.997	1.411	0.048
476	Unknown	Unknown	1.348	1.051	0.092
477	3-(4-Methyl-3-pentenyl)furan	Furanoid	0.974	0	-0.195
478	Rosoxide	Ether	0	0	0.002
479	trans-Rose oxide	Ether	0	0	-0.058
480	Ipsdienone	Ketone	0	0	-0.103
481	Pinocarvone	Terpenoid	0.562	0.562	-0.007
482	α-Phellandren-8-ol	Alcohol	1.335	1.084	0.194
483	Unknown	Unknown	0	0	-0.209
484	8,9-Dehydrothymol	Alcohol	1.499	0.53	0.074
485	Unknown	Unknown	1.266	0	-0.151
486	3-Phenylpropanol	Aromatic	0.598	0	-0.058
487	2-Isopropyl-5-methyl-3-cyclohexen-1-one	Terpenoid	0	0	-0.12
488	Cinnamal	Aldehyde	0	0	-0.116
489	Dimethyl ether	Ether	1.535	0.562	0.175
490	Unknown	Unknown	1.215	0.693	0.104
491	Ethyl Acetate	Ester	2.558	1.765	0.101
492	Unknown	Unknown	0.5	0	-0.23
493	Unknown	Terpenoid	1.075	0	0.031
494	Ethyl salicylate	Ester	0.41	0	0.103
495	α-Himachalene	Terpenoid	1.089	0.637	0.084
496	Unknown	Unknown	0	0	-0.042
497	Unknown	Unknown	0	0	0.284
498	p-Xylene	Aromatic	1.733	1.221	0.192
499	Dipentene oxide	Ether	0.918	0	0.275
500	Neryl formate	Ester	1.342	0.685	-0.167
501	Unknown	Unknown	0	0	0.324
502	Acetoin	Alcohol	2.053	1.605	0.189
503	Unknown	Unknown	1.512	1.099	0.05
504	2-Methyl-2-butenal	Aldehyde	1.97	0.562	-0.021
505	Unknown	Unknown	1.01	0	0.275
506	Unknown	Unknown	1.099	0	-0.019
507	Unknown	Unknown	0.819	0	-0.095
508	1-(1H-Imidazol-5-yl)ethanone	Amine	0.377	0	-0.1
509	Unknown	Unknown	1.025	0	0.121
510	Phenylpropyl acetate	Ester	0.637	0	0.16
511	p-Acetotoluene	Ester	0	0	0.084
512	4,7-Dimethyl-4-octanol	Alcohol	1.253	0	0.231
513	Decanal	Aldehyde	1.525	1.004	-0.079
514	Ethanal	Aldehyde	2.772	2.002	0.368
515	Methyl acetate	Ester	2.739	2.049	0.07
516	Propylene oxide	Ether	0	0	0.029
517	1,3-Pentadiene	Hydrocarbon	1.055	0.637	0.184
518	Unknown	Unknown	0.78	0.5	0.023
519	Unknown	Unknown	1.037	0	-0.014
520	α-Terpineol	Terpenoid	1.73	1.074	0.148
521	Unknown	Unknown	0.908	0	-0.046
522	1,3-Dimethylbutanol	Alcohol	0.637	0	0.35
523	Unknown	Unknown	0	0	0.18
524	(3E)-3-Hexenyl acetate	GLV	1.338	0.693	0.096
525	Unknown	Unknown	1.044	0.683	-0.045
526	Heptyl 2-methylbutanoate	Ester	0.41	0	0.043
527	Unknown	Unknown	0	0	0.136
528	(1-Butylhexyl)benzene	Aromatic	0.562	0	0.221
529	1-Penten-3-one	Ketone	1.626	0.693	-0.075
530	Unknown	Unknown	0	0	-0.108
531	Linalool	Alcohol	2.378	1.301	0.022
532	Benzyl isobutanoate	Ester	0	0	0.323
533	Benzyl (2E)-2-methyl-2-butenoate	Ester	0.683	0	-0.111
534	Unknown	Unknown	1.04	0.637	-0.306
535	7-Vinylbicyclo[4.2.0]oct-1-ene	Hydrocarbon	0	0	-0.129
536	Unknown	Unknown	0.637	0.637	0.346
537	Unknown	Unknown	0.562	0.562	0.252
538	Unknown	Unknown	0.997	0.69	-0.302
539	4-Ethyl-o-xylene	Aromatic	1.025	0.611	-0.089
540	(E)-Linalool furanoxide	Alcohol	1.079	0.693	0.192
541	Unknown	Unknown	0	0	-0.121
542	2-Propen-1-ol, 3-phenyl-, (E)-	Alcohol	0	0	0.026
543	Unknown	Unknown	0.466	0	0.372
544	Mustakone	Terpenoid	0	0	0.334
545	Cosmene	Hydrocarbon	2.02	1.261	0.047
546	Methyl sulfocyanate	Organosulfur	0	0	-0.042
547	Unknown	Unknown	1.013	1.013	0.137
548	2-Methylfuran	Furanoid	1.98	1.242	0.374
549	(3E)-2-Methyl-1,3-pentadiene	Hydrocarbon	2.11	1.759	0.141
550	Methyl butanoate	Ester	2.118	1.487	0.068
551	cis-2-Pentenol	Alcohol	2.166	0.917	-0.067
552	2-Ethyl-2-butenal	Aldehyde	0.95	0.562	0.153
553	Hexanal	GLV	3.124	2.239	0.082
554	2,3-Dimethyl-2,3-butanediol	Alcohol	0.637	0.637	-0.105
555	Ethyl (2E)-2-methyl-2-butenoate	Ester	1.424	1.051	0.038
556	Unknown	Unknown	0.69	0.69	0.075
557	Unknown	Unknown	0	0	-0.182
558	Cubenol	Terpenoid	0.611	0	0.084
559	Benzyl butanoate	Ester	0.662	0	0.126
560	Dichlorofluoroethane	Organohalogen	0.637	0	0.265
561	1-Octen-3-one	Ketone	0.593	0	0.048
562	Ethyl 2-methylbutanoate	Ester	1.326	0	-0.026
563	α-Methoxytoluene	Ether	0	0	0.088
564	α-Cedrene	Terpenoid	1.099	0.819	0.088
565	(1-Propyloctyl)benzene	Aromatic	0.637	0	0.282
566	Unknown	Unknown	0.451	0	0.172
567	2,5-Dihydrotoluene	Aromatic	0	0	0.204
568	2-Ethenyl-2-butenal	Aldehyde	1.025	0.611	0.145
569	Unknown	Terpenoid	1.232	1.072	0.364
570	4-Methyl-2(5H)-furanone	Ketone	0	0	-0.17
571	Unknown	Unknown	0.637	0.637	0.128
572	Unknown	Unknown	1.189	0.939	0.242
573	Cinerone	Ketone	0.53	0.53	-0.122
574	Unknown	Unknown	0	0	0.349
575	3-(2-Hydroxy-2-methylpropyl)-2-cyclohexen-1-one	Ketone	0	0	-0.127
576	Unknown	Unknown	0.677	0	0.108
577	Unknown	Unknown	0	0	0.146
578	Unknown	Terpenoid	1.498	1.248	-0.27
579	Unknown	Unknown	0.685	0	-0.112
580	1,5-Dimethylnaphthalene	Aromatic	1.037	0.611	-0.007
581	Unknown	Aromatic	1.321	0	0.091
582	α-Farnesene	Terpenoid	0.826	0	0.145
583	Unknown	Unknown	0.819	0	0.313
584	Ethyl propanoate	Ester	2.181	1.439	-0.005
585	Unknown	Hydrocarbon	2.481	1.802	0.379
586	Methyl nonanoate	Ester	0.655	0	0.049
587	3-Pentanone	Ketone	2.832	1.729	0.451
588	cis-3-Hexenol	GLV	2.244	1.421	-0.058
589	Unknown	Unknown	0	0	-0.163
590	Unknown	Unknown	0.562	0.562	0.163
591	1-Methylpyrrole	Amine	0	0	0.082
592	(2E)-2-Pentenal	Aldehyde	2.507	1.65	0.084
593	1,2-Dimethylpropyl ethanoate	Ester	0	0	0.31
594	Isopentyl butanoate	Ester	0.637	0	0.138
595	(E)-3-Hexenyl butanoate	Ester	2.04	1.363	0.224
596	Hexyl butanoate	Ester	1.234	0.892	0.267
597	Hexyl 3-methylbutanoate	Ester	0.683	0	0.044
598	6-Methyl-4-heptenyl 2-methylpropanoate	Ester	0	0	0.35
599	cis-3-Hexenyl hexanoate	Ester	0	0	-0.015
600	Unknown	Ester	0	0	0.09
601	2-Methyltridecane	Hydrocarbon	0	0	0.112
602	Hexyl hexanoate	Ester	1.069	0.655	-0.013
603	1-Dodecanol	Alcohol	0	0	0.494
604	cis-7-Hexadecene	Hydrocarbon	0	0	0.026
605	2-Methylpentadecane	Hydrocarbon	0	0	0.071
606	Unknown	Ketone	2.88	1.863	-0.19
607	1-Methyl-1H-pyrazole	Amine	0	0	-0.007
608	Acetylfuran	Ketone	0.54	0	-0.092
609	Sorbaldehyde	GLV	1.962	1.133	0.204
610	Unknown	Terpenoid	1.219	0.892	0.203
611	Methyl (Z)-3-hexenoate	Ester	0.466	0	0.041
612	cis-2-(2-Pentenyl)furan	Furanoid	0.377	0.377	0.149
613	(2E,4E)-2,4-Hexadienyl acetate	Ester	0	0	0.187
614	(E)-Cinnamaldehyde	Aldehyde	1.01	0.611	0.037
615	9-Dodecyn-1-ol	Alcohol	0.637	0	0.114
616	Unknown	Unknown	0	0	-0.008
617	Unknown	Unknown	0.637	0	0.007
618	1,3,8-p-Menthatriene	Terpenoid	1.886	1.423	0.037
619	Citronellol	Alcohol	0.466	0	0.048
620	Octa-2,4,6-triene	Hydrocarbon	0.451	0	-0.126
621	p-Menth-1-en-9-al	Terpenoid	0.451	0	0.096
622	D-Carvone	Ketone	0.943	0	0.104
623	2-Phenyl-2-butenal	Aldehyde	0.451	0	-0.391
624	Unknown	Aldehyde	1.901	0.956	-0.203
625	(E,E)-1,3,5-Undecatriene	Hydrocarbon	1.331	0.683	0.259
626	Thymol	Alcohol	0.466	0	-0.025
627	2-(4-Methylenecyclohexyl)-2-propen-1-ol	Terpenoid	0	0	0.091
628	α-Methylcinnimal	Aldehyde	0	0	0.197
629	Limonene glycol	Terpenoid	0	0	-0.124
630	Unknown	Terpenoid	1.004	0	0.249
631	2-Allyl-4-methylphenol	Alcohol	0	0	0.229
632	Unknown	Unknown	0.685	0	-0.022
633	Unknown	Unknown	0	0	-0.002
634	Unknown	Unknown	0	0	0.191
635	Cembrene	Terpenoid	0	0	0.233
636	Trichloromethane	Organohalogen	2.975	2.152	0.231
637	α-Pinene	Terpenoid	2.821	2.12	0.184
638	o-Cymenene	Terpenoid	0.466	0	0.239
639	Unknown	Unknown	0	0	-0.051
640	3,5-Octadien-2-one	Ketone	0	0	0.321
641	α-Guaiene	Terpenoid	0.637	0	-0.192
642	Unknown	Alcohol	2.629	2.07	0.306
643	1-Octen-3-ol	Alcohol	1.978	1.069	0.387
644	2-Hexenol	GLV	1.811	1.339	0.23
645	2-Ethylfuran	Furanoid	2.495	1.091	0.193
646	Z-1-Methoxy-3-hexene	Ether	0.662	0	0.052
647	1-Hexanol	GLV	3.034	2.193	0.171
648	Prenyl acetate	Ester	1.791	1.383	0.037
649	p-Cymenene	Aromatic	2.548	1.683	0.289
650	Methyl octanoate	Ester	1.657	1.072	0.122
651	Hexanoic acid	Carboxylic acid	1.043	1.043	0.134
652	α-Curcumene	Aromatic	0.586	0.586	0.09
653	d-α-Pinene	Terpenoid	2.576	1.854	0.031
654	Unknown	Unknown	0.679	0	0.421
655	Unknown	Ester	2.096	1.732	0.004
656	(3Z)-3-Hexenyl 2-methylbutanoate	Ester	1.765	1.228	0.102
657	5-Methylhexyl 2-methylbutanoate	Ester	0	0	-0.064
658	Methyl angelate	Ester	1.096	0	-0.196
659	Dimethyl disulfide	Organosulfur	2.092	1.165	0.049
660	Nonane	Hydrocarbon	1.32	0	0.131
661	Ethyl butanoate	Ester	2.427	1.826	0.087
662	Limonene	Terpenoid	2.791	1.975	0.11
663	trans-β-Ocimene	Terpenoid	2.7	2.256	0.356
664	Unknown	Unknown	1.18	1.18	-0.038
665	4-Ethyl-3-nonen-5-yne	Hydrocarbon	0.655	0.655	0.145
